# Quantitative analysis of morphogenesis and growth dynamics in an obligate intracellular bacterium

**DOI:** 10.1101/2022.12.26.521939

**Authors:** Wanda M. Figueroa-Cuilan, Oihane Irazoki, Marissa Feeley, Erika Smith, Trung Nguyen, Felipe Cava, Erin D. Goley

## Abstract

Obligate intracellular bacteria of the order Rickettsiales include numerous arthropod-borne human pathogens. However, our understanding of the basic biology of *Rickettsia* species is limited by technical challenges imposed by their obligate intracellular lifestyle. To overcome this roadblock, we developed quantitative methods to assess the cell wall composition, intracellular growth, and morphology of *Rickettsia parkeri*, a human pathogen in the Spotted Fever Group of the *Rickettsia* genus. Analysis of the cell wall composition of *R. parkeri* revealed unique features including a high M3 monomer fraction and absence of LD-crosslinks. Using a novel fluorescence microscopy approach, we quantified the cell morphology of *R. parkeri* in live host cells and found that bacterial morphology is maintained stably during exponential growth in two different epithelial cell lines. To assess population growth kinetics in a high-throughput and high-resolution manner, we developed an imaging-based growth assay and applied this to determine the growth rate of up to 24 infected cultures at a time. We also sought to gain insight into the cell cycle regulation of *R. parkeri*. To this end, we developed methods to quantify the fraction of the population preparing to divide as well as those undergoing active constriction. These approaches permitted a quantitative analysis of cell cycle status across a population of *R. parkeri.* Finally, as a proof of concept, we applied the above tools to quantitatively determine how MreB, a bacterial actin homolog, contributes to the growth and morphogenesis of *R. parkeri*. Inhibition of MreB with the small molecule MP265 led to cell rounding and slowed growth, suggesting that MreB is required for the growth and shape maintenance of *R. parkeri*. Collectively, we developed a toolkit of high-throughput, quantitative tools to understand intracellular growth and morphogenesis of *R. parkeri* that is translatable to other obligate intracellular bacteria.

**AUTHOR SUMMARY:** The obligate intracellular lifestyle of members of the bacterial order Rickettsiales, which includes important human pathogens, has hindered our progress in understanding their biology. Here we developed and applied high-throughput, quantitative tools to analyze essential features of rickettsial cell biology such as morphology and growth in living host cells. By applying these tools in a proof of concept, we showed that the bacterial actin homolog, MreB is required for the regulation of rod shape and intracytoplasmic growth.
