## Supplementary material for "Quantitative analysis of morphogenesis and growth dynamics in an obligate intracellular bacterium": Table S1

### Sheet: Table S1
Table S1. Identified muropeptide list
Peak	RT (min)	Experimental [M+H]	Theoretical [M+H]	Muropeptide
1	2.2	871.41	871.38	M3
2	4.09	942.45	942.42	M4
3	4.85	1013.50	1013.45	M5
4	6.50	851.39	851.35	M3Anh
5	6.54	1794.85	1794.78	D43
6	7.29	1865.90	1865.81	D44
7	7.66	1936.92	1936.85	D45
8	8.67	2718.19	2718.17	T434*
9	9.40	2789.30	2789.21	T444
10	9.73	1774.82	1774.75	D43Anh
11	10.39	2769.19	2769.18	T434Anh*
Table S1. Identified muropeptides. Peaks labelled 1-11 correspond to identified muropeptides. “RT” refers to the muropeptide retention time in minutes based on UPLC profile. “Experimental [M+H]” vs “Theoretical [M+H]” refers to the observed vs expected muropeptide mass (Da) obtained by MS. Most abundant muropeptides are labeled in red.
