## Supplementary material for "Quantitative analysis of morphogenesis and growth dynamics in an obligate intracellular bacterium": Table S2

### Sheet: Table S2
Table S2.
REAGENT or RESOURCE	SOURCE	IDENTIFIER
Chemicals, Peptides, and Recombinant Proteins
MP265		Fisher Scientific, 50-521-103
Bacterial Strains
NEB Turbo Competent E. coli	NEB	Cat# C2984I
Experimental Models: Organisms/Strains
Cell lines	See Table S3
Strains used in this study	See Table S3
Oligonucleotides
Oligonucleotides used in this study	See Table S4
Recombinant DNA
Plasmids and gene fragments used in this study	See Table S4
Software and Algorithms
GraphPadPrism	GraphPad Software
FIJI	59
MicrobeJ	60
Adobe Illustrator	Adobe
Adobe Photoshop	Adobe
Celltool	54
Nikon Elements Imaging	Nikon Elements Imaging Software
Gen 5	Agilent
