## Supplementary material for "Quantitative analysis of morphogenesis and growth dynamics in an obligate intracellular bacterium": Table S3

### Sheet: Table S3
Table S3: Strains used in this study
Organism	Strain name	Plasmid name	Parent plasmid	Method	Genotype/description	Reference
R. parkeri
	R. parkeri Portsmouth strain				(WT) R. parkeri	Rebecca Lamason
	R. parkeri Portsmouth strain GFPuv	pRAM18RGA-PompA-GFPuv		Electroporation	(WT) R. parkeri transformed with pRAM18dRGA+PompA-GFPuv, plasmid for cytoplasmic gfpuv production in R parkeri under the control of PompA with rifampicin resistance.	(57)
	R. parkeri Portsmouth strain GFPAusFP1	pRAMEG03		Electroporation	(WT) R. parkeri transformed with pRAMEG03 plasmid for expression of cytoplasmic AausFP1 in R. parkeri from PompA promoter on rif-resistant pRAM .	This study
	R. parkeri Portsmouth strain 2X-BFP	pRAMEG05		Electroporation	(WT) R. parkeri transformed with pRAMEG05 plasmid for the dual expression of BFP from PompA.	This study
	R. parkeri Portsmouth strain 2X-BFP ZapA-mNG	pRAMEG07		Electroporation	(WT) R. parkeri transformed with pRAMEG07 plasmid containing P5970(native promoter)-zapA-mNG into pRAMEG05.	This study
NEB Turbo E. coli
		pEG1906	pRAMEG01	chemical transformation	modified pRAM18RGA; plasmid for new cloning into pRAM, with PrpsL-arr2 (rif) and added restriction sites.	This study
	pRAMEG02	pEG1913	pEG1906	chemical transformation	plasmid for expression of cytoplasmic mScarlet in R. parkeri from PompA promoter on rif-resistant pRAM.	This study
	pRAMEG03	pEG1873	pEG1913	chemical transformation	plasmid for expression of cytoplasmic AausFP1 in R. parkeri from PompA promoter on rif-resistant pRAM	This study
	pRAMEG04	pEG1987	pEG1913	chemical transformation	plasmid for expression of BFP from PompA	This study
	pRAMEG05	pEG1997	pEG1987	chemical transformation	plasmid for dual expression of BFP from PompA	This study
	pRAMEG07	pEG2065	pEG1963	chemical transformation	plasmid containing P5970(native promoter)-zapA-mNG into pRAMEG05	This study
	pEG1963	pEG1963	pEG1959	chemical transformation	for subcloning into pRAM for expression of RpzapA-mNG in R parkeri under PompA promoter	This study
Cell Lines
A549					Human lung adenocarcinoma cell line that was derived from a primary lung tumor
Vero					Derived from the kidney of an African green monkey
