## Supplementary material for "Quantitative analysis of morphogenesis and growth dynamics in an obligate intracellular bacterium": Table S4

### Sheet: Table S4
Table S4: Recombinant DNA and Oligos
Oligonucleotide	Sequence	Description
oEG1544	5’ gatcCTGCAGAGCGCTAACATACTTGCTTTTATAG 3’	Adds cloning sites on pRAM18dRGA
oEG1545	5’ gtc CTGCAGAGGCCTGCCGGCGCGCGCCGTACGGGGCCCTCTAGAGGATCCTTAATCTTC 3’	additional cloning sites on pRAM18dRGA
oEG1548	5' gatccgtacgATGTCTTATGGTGCATTATTATTTAG 3'	for cloning AausFp1 into pRAM for cytoplasmic expression
oEG1549	5' gatcgccggcTTATGCATATGCAGTTTTACAATC 3'	for cloning AausFp1 into pRAM for cytoplasmic expression
oEG1678	5’ gatccgtacgATGAGTGAATTAATAAAAG 3’	for cloning BFP into pRAMEG02
oEG1679	5' gatc gccggc ttaatttaatttatgacc 3'	for cloning BFP into pRAMEG02
oEG1698	5’ gatcccgcggGCAACAAGGCCAACACCG 3’	for cloning second copy of PompA-mScarlet or PompA-BFP into pRAM MCS
oEG1699	5’ gatccccgggGCATGCAAGCTGGGGATC 3’	for cloning second copy of PompA-mScarlet or PompA-BFP into pRAM MCS
oEG1568	5’ gatccatATGTCAATTGTTACGGTAACATTAAATAAC 3’	for tagging RpZapA in pRAM w mScarlet
oEG1569	5’ gatcgctagcCTTTCCCATTTTACGTGCAAGGTTTTC 3’	for tagging RpZapA in pRAM w mScarlet
oEG1762	5' GATCGAGCTCAAGTCCTTTCTACCGGTAAG 3'	for cloning native Rp zapA/rodZ promoter into pUC
oEG1763	5' GATCCATATGGATTTTCTTAATTAATAATA 3'	for cloning native Rp zapA/rodZ promoter into pUC
Recombinant DNA/Gene fragments
pUCIDT-Amp-RpAausFP1 (pEG1904)	ATGTCTTATGGTGCATTATTATTTAGAGAAAAAATACCTTATGTAGTAGAAATGGAAGGTGATGTAGAAGGTATGAAATTTTCTGTAAGAGGTAAAGGTCATGGTGATGCAAATACTGGTAAAATAGAAGCATCTTTTATATGTACTACTGGTGAATTACCTGTACCTTGGTCTTCTATATTAACTACTGTAACTTATGGTGCACAATGTTTTGCAAAATATCCTAATGATATAAAAGATTATCCTAAATCTGCAATGCCTGAAGGTTATGTACAAGAAAGAACTATAACTTTTGAAAATGATGGTGTATATAAAACTAGAGCAGAAGTAACTTATGAAAAAGGTTCTGTATATAATAGAGTAACTTTAAATGGTTCTGGTTTTAAAAAAGGTGGTAAT…	AausFP1 gene, codon optimized for Rickettsia, synthesized by IDT
pUC-IDT AmpR PompA-mNG-ompA3'UTR (pEG1959)	GAGCTCGCAACAAGGCCAACACCGCTACGGAATGACATATAATCTATACATAAAAATATCATCTATGTTATTAATTATAATAGACATATTAAAAAAGTTGCGTTATAACACTTTTTAAGTGATTTAATTTTGATTAAGGTTTTACATATGGTTTCTAAAGGTGAAGAAGATAATATGGCTTCTTTACCTGCTACTCATGAATTACATATTTTTGGTTCTATTAATGGTGTTGATTTTGATATGGTTGGTCAAGGTACTGGTAATCCTAATGATGGTTATGAAGAATTAAATTTAAAATCTACTAAAGGTGATTTACAATTTTCTCCTTGGATTTTAGTTCCTCATATTGGTTATGGTTTTCATCAATATTTACCTTATCCTGATGGTATGTCTCCTTTT…	custom gene from IDT, for expression of mNG tagged genes from ompA promoter with ompA 3'UTR
pUC-IDT AmpR PompA-mScarlet-terminator (pEG1905)	GGGCCCGCAACAAGGCCAACACCGCTACGGAATGACATATAATCTATACATAAAAATATCATCTATGTTATTAATTATAATAGACATATTAAAAAAGTTGCGTTATAACACTTTTTAAGTGATTTAATTTTGATTAAGGTTTTACGTACGATGGTATCTAAAGGTGAAGCAGTAATAAAAGAATTTATGAGATTTAAAGTACATATGGAAGGTTCTATGAATGGTCATGAATTTGAAATAGAAGGTGAAGGTGAAGGTAGACCTTATGAAGGTACTCAAACTGCAAAATTAAAAGTAACTAAAGGTGGTCCTTTACCTTTTTCTTGGGATATATTATCTCCTCAATTTATGTATGGTTCTAGAGCATTTACTAAACATCCTGCAGATATACCTGATTAT…	custom gene from IDT, for expression of mNG tagged genes from ompA promoter with ompA 3'UTR
